# Pooled tagging and hydrophobic targeting of endogenous proteins for unbiased mapping of unfolded protein responses

**DOI:** 10.1101/2023.07.13.548611

**Authors:** Stephanie E. Sansbury, Yevgeniy V. Serebrenik, Tomer Lapidot, George M. Burslem, Ophir Shalem

**Affiliations:** Center for Cellular and Molecular Therapeutics, Children’s Hospital of Philadelphia, Philadelphia, PA 19104, USA; Department of Genetics, Perelman School of Medicine, University of Pennsylvania, Philadelphia, PA 19104, USA; Department of Biochemistry and Biophysics, Perelman School of Medicine, University of Pennsylvania, Philadelphia, PA 19104, USA; Department of Cancer Biology, Perelman School of Medicine, University of Pennsylvania, Philadelphia, PA 19104, USA; Epigenetics Institute, Perelman School of Medicine, University of Pennsylvania, Philadelphia, PA 19104, USA

**Author notes:** These authors contributed equally to this work (Stephanie E. Sansbury, Yevgeniy V. Serebrenik). Correspondence (Y.V.S.), (O.S.).

## Abstract

System-level understanding of proteome organization and function requires methods for direct visualization and manipulation of proteins at scale. We developed an approach enabled by high-throughput gene tagging for the generation and analysis of complex cell pools with endogenously tagged proteins. Proteins are tagged with HaloTag to enable visualization or direct perturbation. Fluorescent labeling followed by *in situ* sequencing and deep learning-based image analysis identifies the localization pattern of each tag, providing a bird’s-eye-view of cellular organization. Next, we use a hydrophobic HaloTag ligand to misfold tagged proteins, inducing spatially restricted proteotoxic stress that is read out by single cell RNA sequencing. By integrating optical and perturbation data, we map compartment-specific responses to protein misfolding, revealing inter-compartment organization and direct crosstalk, and assigning proteostasis functions to uncharacterized genes. Altogether, we present a powerful and efficient method for large-scale studies of proteome dynamics, function, and homeostasis.
