## Supplementary Tables for "Pooled tagging and hydrophobic targeting of endogenous proteins for unbiased mapping of unfolded protein responses"

### Sheet: Table 1
Table 1, related to Figure 4. List of sgRNAs used for generating the compact cell compartment tag library. sgRNA naming structure follows: gene _ targeted intron # _ total # of introns _ sgRNA #.
number	sgRNA ID	sequence
1	PSMB4_1_6_15	CTGGTTTTGAGAGCCCGGGA
2	PSMB4_1_6_37	GAGAATGCAGAATAATTGGA
3	PSMB4_1_6_34	GAGCTCAGGGCGCGGAGTCC
4	ACTN1_3_21_220	CGTACTTAGAAACCTCGCAA
5	ACTN1_14_21_5	AAGGGAGCGCTAGAAGTGAG
6	ACTN1_17_21_39	CAAGGACCCTAGATGACCAA
7	KIF1A_40_45_137	CGGACACCACAGGACCCTCT
8	KIF1A_5_45_16	GTGGGGTAAGCGCAGGCACA
9	KIF1A_20_45_210	AAGAACCCCAAGAGGACTCA
10	PLEC_6_31_11	TCGAGGCTTGGGCTTCATGG
11	PLEC_27_31_70	GCCTAGCCCTCCCCAGCTAG
12	PLEC_26_31_10	AGCGGCCACACCACACAGGC
13	WASF1_2_7_35	TAGAGCTGACACACTCTCCT
14	WASF1_6_7_150	GTGAACTGCAAGGTATACGT
15	WASF1_2_7_38	TGGTGGCTTTCATGCAACAA
16	LDHB_4_6_119	GGGCATGAGATAAAAATCCG
17	LDHB_1_6_22	TCAGGCCCAGAAACAACCTT
18	LDHB_4_6_135	ATGTCAGTGTGGCCAACAAT
19	CCT3_2_13_14	AAAAGGAGAGAAAGATTTCA
20	CCT3_5_13_8	ACGCCCCTGCCAAACATGAG
21	CCT3_4_13_99	CGGTCAGCTATTAGGAGTGG
22	OXSR1_1_17_828	TTGACATTGCCGCACGTGTG
23	OXSR1_12_17_51	GAGACAAGGGGAATCATGAG
24	OXSR1_15_17_48	TTGAAAATGAGCCCCTCAGA
25	UBE4B_11_27_88	TTGATGCTTGCATAATAACG
26	UBE4B_14_27_30	TTGGGATAAGCAAGTCAGTG
27	UBE4B_15_27_26	TTGGTACAAGCCCAGCACGC
28	AGO4_3_17_5	ATAAAATACAACAATGATCT
29	AGO4_14_17_11	AATCTCCCTCAGACTCCTAG
30	ATXN2L_6_22_25	GCGTGTGACACGGTCCACCC
31	ATXN2L_8_22_17	CCATGTAAAATGTCATACAC
32	ATXN2L_2_22_12	AGAGTCTAATGTACTCAGGA
33	LARP1_5_18_3	AAGTCCAGGCCCTCCATAGT
34	LARP1_14_18_90	AAATGCATGGATCCACGCGT
35	LARP1_12_18_17	TTGGACTGGGGGCTATCCTG
36	CANX_12_13_3	AAAGGTTTAACAACATCGTA
37	CANX_7_13_84	ATGTATCTTACCTTTCAAGG
38	CANX_4_13_14	GAAGATGGAATCCTTTGTAA
39	CANX_9_13_64	GTCCCAGCTGCTTAGGCACG
40	HACD3_2_10_45	GGCAGTACTTGATTATGAAG
41	HACD3_5_10_91	TTGAATAGCGACTACCTTAG
42	HACD3_4_10_27	ACCTCAAGCCAGCTAACCCA
43	HSP90B1_1_17_118	TTTATGCAACCTCTGGCGAG
44	HSP90B1_5_17_125	GCCATTTGTATGAATAAGTG
45	HSP90B1_14_17_116	CGTCTGTTCAGCAGTGCTCC
46	RPN2_7_16_137	GCCAAGATTTCCCGAAGCAG
47	RPN2_16_16_336	GGACTCTAAAAGGGGCACCG
48	RPN2_10_16_95	TAGCCAACCCAGAGACACAA
49	RPN2_9_16_481	ACTACCATGACTGTCTAACA
50	CALR_7_8_55	GTCCCAACTACCAAGGAAGA
51	CALR_1_8_54	CACCCGACGTGTCAAACTAG
52	CALR_2_8_12	AGCCGGGACAGTCCCCTTGG
53	GALNT2_3_15_475	CTCAATGTTGGAATCGTCCA
54	GALNT2_1_15_6546	AACAGGACCTTCGCTTGTCG
55	GLMP_5_5_106	GAAACGCTACCCTTGCAGGG
56	WDR59_9_25_67	GTCCAAAAGTTTGTGCACAG
57	WDR59_21_25_17	GAGTAGGTAGATCCGCTGTG
58	WDR59_7_25_54	AGGGGGTGGAGTATTGTACA
59	DHX30_5_19_50	GCTGCAGCAGGGAGCCAGAA
60	DHX30_18_19_7	CCATCCCAGCTGCCCCATCC
61	DHX30_5_19_7	ATTCGCCCATCCCCGTGTCA
62	HSPD1_8_10_31	TCTGACATTGGTGTGATCAA
63	HSPD1_5_10_78	AATCTCAGCTCAAGCCTCCG
64	MICOS13_2_3_11	TTGATGCTGACCTGATTCTC
65	NDUFA13_1_4_306	TCCAATTTAATGGCTGTGAG
66	ATP5F1B_7_9_10	AGGTAAGACTGTGGTTCCTC
67	DEK_2_9_42	TGGAATCATAGGTAGGGTGC
68	DEK_9_9_30	CAAAAATCTACGGTGAGGCG
69	DEK_1_9_22	CCCTATTATGAAGAAATGTG
70	FUS_7_14_47	AGAGTGCGTGCTGGAACACG
71	FUS_3_14_5	TCAACATCTCAGTGCTGCTC
72	FUS_1_14_227	ATGAGAAAGCCATTATCGCC
73	HDAC2_2_13_62	ACTCTGAGGAAAGCTAGGAG
74	HDAC2_8_13_61	ATGAGACCCAACATCCAACG
75	HDAC2_1_13_9	CCAAGTTATCCTGTAAAGGC
76	SNRNP200_41_44_9	TTCCTGAGGAGAGGTAGTCG
77	SNRNP200_4_44_16	TTTAGTTATGGTTCCTCCGA
78	SNRNP200_22_44_6	CATTTCTGCTCTGAGCATCC
79	DDX46_9_22_10	CACTGCGCTCACTGTGACCT
80	DDX46_7_22_12	ATGCCTGAAGTGAGCTGATG
81	DDX46_3_22_3	TGCATCTATAGTGCAGACTG
82	SF3B2_3_21_6	TTACTCGCCTGACCTGAGTG
83	SF3B2_4_21_7	GGACTCATTAGGTCCCTGAA
84	SF3B2_12_21_9	GCCCAGCTGGGAGACCACCT
85	SNRPA1_2_8_30	AACACTGAGACAGCATACCA
86	SNRPA1_2_8_26	ATCCTTTTGACTGATCAGTA
87	SNRPA1_3_8_12	AAAACTCTGACATATTAATG
88	SRRM1_11_16_2	CCTACATAGAAATCTGTCTG
89	SRRM1_10_16_11	ACAGTTAAATTCTGGAATGG
90	SRRM1_9_16_351	TTTAAGCAACCACAATAGGT
91	DDX21_6_14_22	CTCTGGGATTAAAGCTGGTG
92	DDX21_12_14_22	CAGTGGCTAGTAATGGATGC
93	DDX21_2_14_57	TTATGAGGTAGCAGTCACTG
94	NAT10_18_27_24	TTCATCCTACACCAGACTAA
95	NAT10_24_27_6	ATGTGTTCATCTCGGGAGCA
96	NAT10_27_27_131	CTATAGTTCCTAGAGACACA
97	NCL_7_13_43	ACTCAGGAGCTAGACTGCTA
98	NCL_13_13_152	GAAGTCTCGCGCGATTAGTG
99	NCL_9_13_5	GCACAAATGATGAATAACAA
100	NPM1_8_10_42	GAGATCAATACACCCTGTCT
101	NPM1_4_10_34	TGAGGCCAAGAGTCCAATCT
102	NPM1_10_10_62	GCATTCTTCAACTACTGCCA
103	LBR_8_12_104	GAGCTGCAGGCTTAATACTG
104	LBR_11_12_34	CATCTGTTCCTGGAGTCCCG
105	LBR_8_12_128	AAGTAGCCGACTCTCAGTGG
106	LMNB1_8_10_59	CTACTGGGTATACTACCTCA
107	LMNB1_3_10_72	CTTATAAGCCTTAACTGCTG
108	LMNB1_4_10_79	TTCATCTACCAGTTACCAGC
109	NUP35_2_8_61	TCAGACATTAGTCTTACCGA
110	NUP35_1_8_194	ATAGCAAGTATAGCTTGACC
111	NUP35_1_8_233	ACTTAGCTACTGAGAGGCTG
112	NUP50_1_6_75	TGCGGGTGTTCTCCTCGAAG
113	NUP50_5_6_9	CATGGTGGCATGCTTCAGGC
114	NUP50_5_6_68	AAGTTCTTGAAACTAACACC
115	NUP50_1_6_64	GCTTGCCAGTAGTCATCCAG
116	EPHA2_1_16_72	GACATCCCTAGAGAGTTCCT
117	EPHA2_9_16_94	AGACTCGACTAGCATCCTGT
118	EPHA2_9_16_8	GAGGTCAGTGAGGTCTGCTC
119	EZR_2_12_101	GCCTAATACAGATCGGCAGC
120	EZR_3_12_5	CGGGGACTCAGGTGTCACGT
121	EZR_5_12_25	CTGACGGAGCAGCCGCTCCA
122	EZR_3_12_39	CTGTAAACTGATCTGCTGGG
123	EZR_2_12_34	GAACTGTGATGCCGGAACCT
124	LRIG1_2_18_73	GCGAGCCGTGCTTTGGTTCG
125	CTNNA1_4_16_664	TCAAGACTCGAGTTATGACA
126	CTNNA1_9_16_514	AAGGGAGTGAGTCTACGTGA
127	CTNNA1_10_16_405	CGAGTCCACTGTTCAACAGA
128	CTNNA1_12_16_361	AACAGTGGACGCTCACGCAG
129	CTNNA1_11_16_50	AGCAGGCAGCATCATTCCCC
130	CTNNA1_11_16_45	TCTAGCTGAGTGATTCAGGG
131	CTNNA1_10_16_462	CTGAGCAGGACTACCATACG

### Sheet: Table 2
Table 2, related to Figures 5 and S12. List of differentially expressed tag group-specific genes.
tag group	num. genes upregulated	num. genes downregulated	genes upregulated	genes downregulated	GOCC_up	GOCC_down	GOBP_up	GOBP_down
cytosol	58	79	MBTPS2, AGPS, PLEKHO1, MAP4, DHX8, NAV3, ROGDI, MLLT10, TOLLIP, BZW1, ESF1, SPG21, CHD8, BET1, TRIM37, BLMH, ASCC3, STK25, WARS2, ALDH6A1, RWDD3, LPGAT1, ARHGEF6, CHMP2A, PTCD3, ARF3, NAA35, PGBD1, NARS2, RPRD1A, DYM, SOD1, PTPRF, ARNT, NVL, SLC20A1, ZEB1, FEZ1, LINC00467, RNF20, DYNC1I1, TEX264, HNRNPK, OTX2, DNAJC7, ING2, SIN3A, GTSF1, ZNF24, GPR137, FIGN, TTC3, KMT5A, NPW, P4HB, NOC2L, LITAF, …	CCDC124, SS18L2, LAPTM4A, SCARB1, FERMT2, RAB21, AK6, PDRG1, NUDC, SF3A1, GNPNAT1, PRELID3B, EHD4, ZFAND1, C19orf53, WASL, CHCHD3, SEC61B, CCND1, FXR1, NCL, PPM1G, AUP1, HSPH1, SLC35B1, FAM199X, MAD2L1BP, DMAC2L, SBDS, EMG1, ACTN4, LGALS3, SEC61G, HOOK1, OSTF1, EPRS, MRPL15, JDP2, RHOT2, DUS3L, TIMM29, TPM3, MANF, G3BP1, PRSS35, NSDHL, TIMM8B, QTRT2, KIN, LARP1, TAGLN2, GART, SSU72, RPL26, ZNF326…	nucleoplasm, nuclear lumen, membrane-enclosed lumen, organelle lumen, intracellular organelle lumen	cytoplasm, intracellular anatomical structure, organelle, intracellular organelle, membrane-bounded organelle, cytosol, extracellular exosome, extracellular vesicle, extracellular membrane-bounded organelle, extracellular organelle	positive regulation of protein sumoylation
cytosolic side of ER	124	187	ARX, ZNF207, OAT, DHX8, IDH3G, PRR11, ATP1B3, ATP6AP1, BCS1L, FNDC3B, WDR62, SAR1A, BAX, RPL6, IGBP1, APEX1, METTL4, CMC2, BCKDK, DECR1, DNAJC2, HOXA13, TSPAN13, RAD51C, NSD2, CBL, CDKN1B, RFX4, QKI, ERBIN, CCNG1, BBX, PCDH17, LRP11, HNRNPA2B1, CALD1, ORMDL2, METTL8, GOT2, RPL23, NCLN, ROMO1, PNKD, MPST, GAMT, ARL8B, FADS2, MAP3K7, ATP5MC2, COX5B, ITM2B, SLC2A8, POLR1E, KNL1, TP53, SDE2, GUK1, LB…	LAP3, PSMB1, FAM136A, PNKP, SIKE1, UNKL, HAGH, POLR1A, RORA, LRP6, DERL2, EED, HACD3, ACAT1, FSCN1, BZW1, NUFIP1, MRPL28, PSMC5, METTL2A, NUP50, NUP188, NUBP2, TOMM22, PHF5A, HIF1A, ZMYND8, PSMA7, WDR13, HAGHL, UBE2I, CCP110, JPH1, CHRAC1, SARS2, TIMM44, ASF1B, BABAM1, NAMPT, RHEB, GATA3, PSMD11, MLX, LIN7A, TPI1, RNF8, BYSL, FAF2, CDH6, AMOTL2, PDCD10, IGFBP5, HSPE1, CEBPZ, MSH6, PHTF1, ATP6V0B,…	cytoplasm, polysomal ribosome, cytosolic ribosome, intracellular membrane-bounded organelle, mitochondrion, polysome, membrane-bounded organelle, mitochondrial protein-containing complex, intracellular organelle, ribosomal subunit	organelle lumen, intracellular organelle lumen, membrane-enclosed lumen, cytoplasm, nucleoplasm, intracellular anatomical structure, cytosol, proteasome complex, nuclear lumen, mitochondrial matrix	cytoplasmic translation, mitotic G1 DNA damage checkpoint signaling, mitotic G1/S transition checkpoint signaling, organonitrogen compound biosynthetic process, cellular response to antibiotic, negative regulation of mitotic cell cycle phase transition, negative regulation of G1/S transition of mitotic cell cycle	macromolecule methylation, methylation, methylglyoxal metabolic process, protein alkylation, protein methylation, histone ubiquitination
cytosolic protein quality control region	159	126	BAZ1B, WWTR1, HOXC8, PNKP, PSMA4, RRP12, PFN2, HLTF, UBE2K, SAR1A, XPO1, SRRT, ATXN7L3, PIR, NSFL1C, TXNL1, NUP50, NUBP2, SF3A1, SLC25A1, TXN2, SLC25A17, PSMA3, PSMC1, PSMB5, NDRG3, E2F1, RBFA, NKAP, UBL4A, NME3, HCFC1R1, NME4, UBFD1, RNF40, TNFRSF10A, SARS2, PLEKHJ1, TIMM50, GPI, RHEB, EDRF1, SMC3, PSMD3, CBX1, MRPL27, DCUN1D4, LIN7A, RAB35, NIT2, TUSC2, EIF4G1, ITGA4, FN1, CCT4, RAB3GAP1, ARID3…	CIAPIN1, SPAG9, GABARAPL2, PTGER3, HERPUD1, CYBA, PPP1R12A, KARS, CBFB, DNAJA2, CFAP20, CSNK2A2, HSD17B10, SLC25A3, NDC80, APLP2, GNAS, GLG1, ORC6, PHKB, NUTF2, NFAT5, CTCF, CYB5B, USP10, SLC7A5, CLEC11A, RPS13, LDHB, RFX4, SPARC, TFDP2, ID2, NPC2, SOCS2, CLU, ZNF706, CLTA, ATP5F1E, SERPINB6, MT2A, GOT2, DUT, ASS1, EMC8, GSE1, GINS2, SH3BGRL, MCCC2, NIP7, VPS4A, TPT1, RPS15A, ATP5MC2, DYNC1LI2, D…	proteasome complex, nucleoplasm, endopeptidase complex, peptidase complex, proteasome core complex, catalytic complex, membrane-enclosed lumen, organelle lumen, intracellular organelle lumen, cytoplasm	cytoplasm, cytosolic ribosome, cytosol, intracellular membrane-bounded organelle, ribosomal subunit, oxidoreductase complex, organelle lumen, membrane-enclosed lumen, intracellular organelle lumen, intracellular anatomical structure	proteasomal protein catabolic process, proteasome-mediated ubiquitin-dependent protein catabolic process, ubiquitin-dependent protein catabolic process, modification-dependent protein catabolic process, modification-dependent macromolecule catabolic process, proteolysis involved in protein catabolic process, mitotic cell cycle process, purine ribonucleoside triphosphate biosynthetic process, puri…	cytoplasmic translation, detoxification of copper ion, stress response to copper ion, stress response to metal ion, detoxification of inorganic compound, organonitrogen compound biosynthetic process, electron transport chain, cellular response to zinc ion, response to zinc ion, cellular biosynthetic process
ER lumen	208	84	CYP51A1, ETV1, PIGQ, MGST1, CSDE1, AKAP8L, AGPS, VIM, HSPA5, TPR, CELF2, LIMCH1, INTS13, ME1, IDI1, PKM, SEL1L, DERL2, MYDGF, TIPIN, ACTB, BZW1, NUFIP1, DNAJA1, TMED2, FTL, PSMC5, DYNLL1, FUS, DNAJB11, BAMBI, HSP90AB1, SYDE2, SCD, XBP1, UBE2I, QPRT, SLC39A14, CAV1, BCL7B, YKT6, TLE4, GLIS3, EIF3A, GTPBP4, CCDC47, RAB5C, RND2, PMP22, SUPT6H, CHIC2, UGDH, NUP98, MLEC, LIN7A, C12orf49, DSE, SELENOK,…	LAS1L, CD99, SLC25A5, LAMP2, HMGB3, CTPS2, PDK3, RPL31, FAM3A, SMC1A, RRAGB, ATRX, HUWE1, RPL6, ALG13, RBBP7, FMR1, PIN4, RBM3, SYTL4, PBDC1, RPS16, RPS13, IGFBP2, PARK7, NDUFA1, PPDPF, THOC2, RPL23, UXT, TIMM17B, COX7C, UQCR11, EIF2S3, COX7B, PDHA1, TCEAL4, STK26, CARS2, HADH, ANAPC11, RPL13A, RPS8, NIPSNAP2, HDAC8, NDUFB11, NONO, EBP, RBMX, RPL10, RPL7A, ATP5MPL, DUSP23, RPS14, BRWD3, FUNDC2, R…	cytoplasm, endoplasmic reticulum protein-containing complex, endomembrane system, endoplasmic reticulum, organelle membrane, endoplasmic reticulum membrane, endoplasmic reticulum subcompartment, nuclear outer membrane-endoplasmic reticulum membrane network, endoplasmic reticulum chaperone complex, pigment granule	cytosolic ribosome, ribosomal subunit, cytosolic large ribosomal subunit, ribosome, large ribosomal subunit, cytosolic small ribosomal subunit, polysome, inner mitochondrial membrane protein complex, small ribosomal subunit, mitochondrial protein-containing complex	response to endoplasmic reticulum stress, protein folding, cellular localization, establishment of localization in cell, ERAD pathway, ubiquitin-dependent ERAD pathway, establishment of protein localization, protein localization, response to organic substance, cellular macromolecule localization	cytoplasmic translation, amide biosynthetic process, translation, peptide biosynthetic process, organonitrogen compound biosynthetic process, peptide metabolic process, amide metabolic process, cellular nitrogen compound biosynthetic process, aerobic respiration, oxidative phosphorylation
mitochondrial matrix	225	159	NDUFAB1, DBF4, IFRD1, SARS, FAM136A, AIFM2, UNKL, WAPL, RPL18, ISOC2, ZC3H15, RHOA, REXO2, GPC4, RPS5, GSTP1, KHSRP, NSFL1C, SNX5, RPLP0, KIF4A, EZR, PSMD8, TIMM13, RANBP1, LGALS1, PHF5A, PRELID3B, PSMA7, C20orf27, NAA10, UBL4A, NME3, PYCARD, ARMC1, EEF1D, C19orf53, TIMM44, SLC1A5, GARS, LSM5, NPM3, PSMD3, C1QBP, GRPEL1, ZPR1, HSPA8, CCND1, PTGES3, GPN3, RAD51AP1, NOP2, CHPT1, TPI1, RWDD1, PAK1IP…	CIAPIN1, SLC30A9, WWC3, PTGER3, CYBA, SNCAIP, LRRC40, ARFGEF1, CBFB, OTUD5, VPS35, PAK3, FBLN1, ITM2A, HSP90AA1, TRPM3, CPNE3, MAVS, DDX24, PSME1, COMT, CBX5, H2AFY2, DAAM1, RBBP7, SMS, CDK16, USP11, NFAT5, LONP2, CTCF, CRYM, GGA2, TOX3, ZFAND5, MMD, QKI, FOXP1, KDM5B, ID3, STMN1, ALDH6A1, GRIA2, EGR1, HNRNPA2B1, CALD1, ITPR2, FAM210B, CDKN1A, CNOT1, GOT2, KDM5C, MPST, TST, PDE11A, PALLD, ARHGEF6…	organelle lumen, intracellular organelle lumen, membrane-enclosed lumen, ribosomal subunit, cytoplasm, nuclear lumen, envelope, organelle envelope, mitochondrial protein-containing complex, mitochondrial envelope	cytoplasm, respiratory chain complex, cytosol, mitochondrial respirasome, respirasome, inner mitochondrial membrane protein complex, nucleoplasm, mitochondrion, catalytic complex, mitochondrial respiratory chain complex I	translation, peptide biosynthetic process, peptide metabolic process, ribosome biogenesis, amide biosynthetic process, amide metabolic process, organonitrogen compound biosynthetic process, ncRNA metabolic process, ribosomal large subunit biogenesis, ribosome assembly	aerobic electron transport chain, electron transport chain, ATP synthesis coupled electron transport, mitochondrial ATP synthesis coupled electron transport, oxidative phosphorylation, aerobic respiration, respiratory electron transport chain, developmental process, proton motive force-driven mitochondrial ATP synthesis, cellular respiration
nuclear body	75	55	CD99, IDS, AKAP8L, TMSB10, PHF23, OFD1, SCML1, AP5M1, EIF2AK2, HPF1, IPO5, RRP15, SMC1A, NUP188, FMR1, RBM3, ARMCX3, GSPT1, CHCHD3, GAR1, PPFIBP1, LOX, GNPDA1, SPTBN1, SF3B1, DHCR24, PARK7, AHNAK, RRBP1, TUBGCP3, REEP5, GNL3L, LDLR, ABCB7, SEC61G, ATP8A2, IGF2BP3, STAM, NEK1, PPP3CA, BRD4, SERBP1, PARP1, SNRNP200, SRPRB, G3BP1, MEPCE, SURF6, TCF7L1, FZD7, TEDC2, DNAAF5, DDIAS, ARIH1, CLPX, MFF, B…	PHPT1, MLLT10, RPLP0, ERP29, CIRBP, CDC34, PCK2, TNNT1, GARS, NPM3, RPS12, ADPRHL2, RPN2, LGALSL, RPL21, CHMP2A, ATP5IF1, PPFIA1, TPMT, SERF2, RPL11, HAX1, GMPPA, RPL32, HIGD2A, RPS3, RNF20, RPL8, PIGX, RPSA, DTYMK, RPRM, RPLP2, CRACR2B, CD151, RPS27, COA4, NDUFB1, NR2F2, TOR3A, TCEA1, HES4, PPIA, RPS26, STYX, HBA1, STK38L, RPS29, REPIN1, IFI30, LINC02593, DANCR, LINC01128, GAS5, NDUFA7	neuronal ribonucleoprotein granule	cytosolic ribosome, ribosomal subunit, ribosome, cytosolic small ribosomal subunit, cytosolic large ribosomal subunit, polysomal ribosome, polysome, small ribosomal subunit, large ribosomal subunit, cytosol	macromolecule localization, nitrogen compound transport, cellular macromolecule localization, cellular localization, protein localization to organelle, cellular component organization or biogenesis	cytoplasmic translation, translation, peptide biosynthetic process, peptide metabolic process, organonitrogen compound biosynthetic process, amide biosynthetic process, amide metabolic process, protein metabolic process, organonitrogen compound metabolic process, cellular biosynthetic process
nucleoli	31	28	ZFR, PITHD1, RTRAF, SF3B2, DDX17, YY1, SCML2, ARMC6, GRB10, SLC25A11, LAMTOR3, AIP, MAD2L1BP, DMAC2L, HNRNPH2, PAICS, MTX2, WDR36, MRPS9, HMGA1, ESD, SOD1, IQGAP2, SSRP1, ATP5PF, RRP1, RPP25L, NDUFB6, HRAS, LAMP1, ANKRD18B	RCN1, SYDE2, POLA1, TJP1, BMPR1A, MFN2, RASSF8, ID1, AP3B1, FADS2, CEMIP2, GYPC, TPM1, RPL37, CDC42SE2, FAM207A, S100A11, RPUSD4, DNAJC7, TMEM43, MCC, RPL15, LUZP2, PSAP, RPL12, RTL8A, NEAT1, BORCS8	mitochondrial inner membrane, mitochondrial envelope, organelle inner membrane, protein-containing complex, organelle envelope, envelope, proton-transporting ATP synthase complex, coupling factor F(o)	cytosolic large ribosomal subunit, cytosolic ribosome, large ribosomal subunit	ncRNA metabolic process
nucleoplasm	43	79	DHX33, TRAPPC6A, ERCC1, PABPC1, ACAT1, RAB21, GLG1, TNRC6B, PHKB, RPL19, YWHAE, SLAIN2, LDHB, TFDP2, RPS25, CCDC92, ENY2, RPL21, CLTA, UQCR11, PPT1, BTBD2, MACROD1, IMPA1, DYNC1LI2, TARS2, PLPP5, CENPH, RALGDS, RPL8, THOC7, JAM3, ATP5MG, NDUFS5, TMEM208, AKAP13, RPL4, SRP72, POLR2L, TOP1, RPS18, PVT1, TAF9	ANLN, VCAN, THUMPD1, SREBF1, UBE2T, UBE2K, OSBPL6, CAD, DNAJB11, SLC25A1, PYGL, PSMC6, PSMA3, TIMM9, CHD8, MYBL2, UBL4A, TMEM147, EDRF1, C6orf62, RNF7, UNC50, KIF14, KLF7, RXYLT1, SMNDC1, SPOP, DESI2, SPRYD7, ZC3H13, MAP7D3, MRPL34, GPS2, URB2, DDX56, SLC2A8, TUBB2A, FASTKD1, TDG, DIAPH3, NDUFB10, ATP1B1, PLPBP, DPH7, UBC, ZFP36L2, HK2, RACGAP1, EIF5A2, NOLC1, CDK12, C19orf48, GATM, CYCS, ZNF483,…	cytosolic ribosome, cytosol, cytoplasm, ribosomal subunit, cytosolic large ribosomal subunit, focal adhesion, cell-substrate junction, large ribosomal subunit, intracellular non-membrane-bounded organelle, non-membrane-bounded organelle	membrane-enclosed lumen, intracellular organelle lumen, organelle lumen, envelope, organelle envelope, cytoplasm, intracellular anatomical structure, nucleoplasm, intracellular membrane-bounded organelle, nucleus	cytoplasmic translation, amide biosynthetic process, translation, peptide biosynthetic process, amide metabolic process, organonitrogen compound biosynthetic process, peptide metabolic process	organonitrogen compound metabolic process, organonitrogen compound biosynthetic process
nuclear inner membrane	203	237	CRLF1, ETV1, SLC30A9, ATP6V0A1, RAI14, RCN1, PTGER3, HERPUD1, GDI2, SNCAIP, MTHFD2, LRRC40, FGFR3, CSNK2A2, EED, SLC25A3, WDR62, PUM3, TRPM3, P2RX5, FAT1, SPTLC1, AARS, SPAG7, ORC6, PHGDH, MYL6, COMT, CBX5, HNRNPH3, PRTFDC1, H2AFY2, CIRBP, GRK3, RPL3, RANGAP1, COCH, CNIH1, DAAM1, ACIN1, CCNB1IP1, PCK2, MYBL2, EEF1A2, TRIB3, NOP56, AHCY, NUP93, NFAT5, LONP2, CTCF, SLC7A5, TMEM87A, MPDZ, GLIS3, ZFA…	NDUFAB1, HCCS, MSL3, ADIPOR2, PSMB1, EEF1AKNMT, MBTPS2, PSMC4, RNH1, GCLM, TMSB10, PSMA4, PITHD1, MRPS24, ZNF275, RNF4, WDR3, ME1, ZNRD1, FTSJ1, FUNDC1, MAPK6, UFD1, ATP6AP1, FAM50A, MRPS34, SRI, FSCN1, UBE2A, KEAP1, MEF2C, C5orf22, GSTP1, TXLNG, PIR, GCN1, PEBP1, SPG21, EFNB1, TXNL1, CCDC80, TRIOBP, SLC25A17, NDRG3, RAB5IF, PSMA7, FERMT1, MANBAL, ATP11C, PLS3, NAA10, SLC25A14, PQBP1, PGK1, PIN4,…	membrane-enclosed lumen, intracellular organelle lumen, organelle lumen, cytosol, cytoplasm, nuclear lumen, nucleoplasm, nucleus, cytosolic ribosome, membrane-bounded organelle	cytoplasm, proteasome complex, endopeptidase complex, peptidase complex, cytosol, envelope, organelle envelope, catalytic complex, mitochondrial envelope, intracellular anatomical structure	positive regulation of cellular process, regulation of cellular metabolic process, cell death, cellular nitrogen compound biosynthetic process, detoxification of inorganic compound, stress response to metal ion, apoptotic process, regulation of apoptotic process, positive regulation of biological process, translation	proteasomal protein catabolic process, mitochondrion organization, proteasome-mediated ubiquitin-dependent protein catabolic process, protein metabolic process, organonitrogen compound metabolic process, proteolysis involved in protein catabolic process, ubiquitin-dependent protein catabolic process, protein catabolic process, modification-dependent protein catabolic process, modification-depende…
nuclear pore	29	27	HCCS, CTPS2, PDK3, LAPTM4A, RORA, RRAGB, POLA1, PRPS2, TIMP1, RBM3, HOXA13, EFTUD2, CDH6, CRYGD, RAB9A, UXT, PPAT, PDE11A, EIF2S3, SLC35D2, PDHA1, SKIL, FKBP10, DFFA, DYNLT3, SLC25A6, FAM104B, APOO, MME	FUT8, PREX2, ASPM, HMMR, STRN4, CSNK2A1, PPP2CB, OAZ1, FAM32A, TIMM50, KLHL5, KIF20A, LMAN2L, MYL12B, SET, CKS2, KTN1, UBE2D2, COX17, CCDC50, TNIK, SHISA3, PFAS, SUMO3, DAXX, SNHG15, HMBS	cytoplasm	cytoplasm	ribonucleotide metabolic process, ribose phosphate metabolic process, ribonucleotide biosynthetic process, ribose phosphate biosynthetic process, nucleotide biosynthetic process, nucleoside phosphate biosynthetic process, nucleotide metabolic process, nucleoside phosphate metabolic process
plasma membrane	147	271	FUCA2, SLC25A5, PIGQ, SLC38A5, RALBP1, HMGB3, RPL18, THUMPD1, HSD17B10, ITM2A, HSP90AA1, ATRX, COQ9, EFNB1, CDKN3, NKAP, AMMECR1, WDR13, XIAP, STAG2, SMARCA1, RBBP7, PQBP1, EMD, SMS, USP11, PBDC1, BEX4, NDFIP2, TNNT1, PRKAR1A, CPE, PRPF4B, MRPS30, PDCD10, LPGAT1, UPF3B, RNF113A, SEPTIN6, NDUFA1, THOC2, KDM5C, ELK1, HNRNPH2, TIMM8A, TST, HEATR5A, MAP7D3, SAT1, PRRG1, COX4I1, SH3BGRL, COX7B, SERPIN…	RBM5, SLC7A2, CDC27, REX1BD, ETV1, DBF4, COX10, VPS41, CSDE1, IFNGR1, NUP160, FUT8, RAI14, MRPS10, VAMP3, THRAP3, SYNE2, ATG5, INTS13, WDR18, ME1, IDI1, PKM, PSME4, ATP2B1, MARK2, FNDC3B, WDR62, UNG, SPAG5, DNM2, PHLPP1, LYRM2, MTIF2, SRRT, RPLP0, SPTLC1, RBM27, PUS7, ZFHX4, GEMIN2, CDC6, PRTFDC1, CIRBP, SMARCB1, RBX1, COCH, PSMA3, EIF5, PSMC1, CCNB1IP1, MRGBP, AHCY, INTS10, SGTA, GPI, RPL18A, AR…	cytosolic ribosome, ribosomal subunit, mitochondrial protein-containing complex, cytoplasm, nucleoplasm, cytosol, intracellular membrane-bounded organelle, inner mitochondrial membrane protein complex, intracellular organelle, intracellular anatomical structure	nucleoplasm, cytoplasm, intracellular membrane-bounded organelle, nuclear lumen, cytosol, intracellular anatomical structure, intracellular organelle, membrane-bounded organelle, membrane-enclosed lumen, intracellular organelle lumen	cytoplasmic translation, peptide metabolic process, organic substance biosynthetic process, biosynthetic process, translation, peptide biosynthetic process, aerobic electron transport chain, mitochondrial ATP synthesis coupled electron transport, ATP synthesis coupled electron transport, organonitrogen compound biosynthetic process	mitotic cell cycle process, amide biosynthetic process, mitotic cell cycle, organelle organization, organic substance biosynthetic process, amide metabolic process, peptide biosynthetic process, cellular nitrogen compound biosynthetic process, biosynthetic process, translation

### Sheet: Table 3
Table 3, related to Figure 6A. List of genes and the top 5 functional enrichments associated with each cluster.
cluster	number genes	gene list	GOCC	GOBP	PNC_Branch	PNC_BranchClass	PNC_BranchClassGrp
0	76	LAS1L, SLC25A5, LAMP2, HMGB3, IDH3G, ATP6AP1, FAM50A, FAM3A, UBE2A, HSP90AA1, EFNB1, CDKN3, NKAP, ALG13, XIAP, STAG2, ATP11C, NAA10, FMR1, EMD, TAZ, PGK1, PIN4, PBDC1, PDZD11, MORF4L2, UPF3B, RNF113A, SEPTIN6, THOC2, HNRNPR, HNRNPH2, COX7B, RLIM, TCEAL4, RBMX2, STK26, SP110, RPL35, HDAC8, NONO, OGT, GPC3, RPL10, APOOL, VBP1, AIFM1, TMEM164, TMSB15A, DUSP23, VMA21, COMTD1, HPRT1, FUNDC2, MECP2, C1…	cytosolic ribosome, polysome, cytoplasm, cytosolic large ribosomal subunit, ribosomal subunit	cytoplasmic translation, cellular macromolecule metabolic process, translation, cellular macromolecule biosynthetic process, peptide biosynthetic process	Cytosolic translation	Cytosolic translation_Ribosome
1	11	ZFYVE16, TRPM3, ID2, EIF2AK4, TTC5, ELP6, DHTKD1, TMSB4X, HMGN1, AL390783.1, TRHDE-AS1		negative regulation of DNA-binding transcription factor activity
2	8	NEDD4, ERP29, PSPC1, HJURP, SLC25A38, S100A11, LINC01578, SYNRG
3	7	TMEM60, MCL1, ZFP36L2, SON, MIDN, RCOR2, SAMD5
4	10	SEC62, LAPTM4A, EIF2AK1, NAA40, RBP1, NSDHL, GUF1, TRMT2B, PET100, EEF1G
5	8	ZCCHC8, YBX1, COCH, ATP5PB, ATPAF1, JUND, FLRT2, GPANK1
6	9	SPAG7, RANGAP1, PLEKHG1, ILF3, CEMIP2, APP, FAM111A, SHISA3, CALM1	cytoplasmic periphery of the nuclear pore complex, growth cone lamellipodium
7	11	RCN1, LIMCH1, CNN2, WDR18, MLLT10, ID3, KTN1, DUSP6, PDGFC, NAB2, MSL1	membrane-enclosed lumen, organelle lumen, intracellular organelle lumen, endoplasmic reticulum lumen, Rix1 complex
8	140	CRLF1, DLX6, VIM, HERPUD1, BCAT1, SNCAIP, MTHFD2, CRMP1, FERMT2, EED, JADE1, PUM3, P2RX5, FAT1, SPTLC1, PHGDH, MYL6, PRTFDC1, CIRBP, TRIM9, DAAM1, CCNB1IP1, PCK2, RBBP8, TMEM87A, SNRNP70, OAZ1, KDELR1, COPE, DLX5, H2AFV, CAV1, EIF4H, TLE4, ELAVL2, MPDZ, GLIS3, KLHL5, SC5D, EIF4G2, MDK, KCTD10, SLC38A1, TMEM14C, NEDD9, SERINC1, STK38, MCM3, CSNK1A1, STC2, PRKD3, RGS2, CTH, ADGRL2, NRP2, CCN2, NPC2…	cytosol, cytoplasm, cell projection, nucleoplasm, focal adhesion	cell differentiation, cellular developmental process, cell death, olfactory bulb interneuron differentiation, developmental process
9	6	MFN2, MAP7D3, DIAPH2, FUOM, NDUFB1, Z83843.1
10	8	GNAS, COTL1, SERPINB6, MBTPS1, EIF4EBP2, TERF2IP, COX8A, NDUFA13	respiratory chain complex, mitochondrial respirasome
11	69	HCCS, MSL3, TMSB10, SCML1, HPF1, MRPS24, ZNF275, NDUFB4, FTSJ1, SRI, C5orf22, DLG3, TXLNG, PEBP1, CST3, PSMD10, WDR13, ARMCX3, METRN, KCTD9, PLOD3, MICU1, PFDN1, SKP1, SPTBN1, RAD23B, DSTN, SNRPB2, ATP6V1F, PDHA1, ATP8A2, MRPS9, IGF2BP3, BZW2, LRRC1, IQGAP2, TACC1, EI24, FEZ1, UTRN, CMBL, HNRNPK, MID1IP1, ATP7A, DCTN5, STX18, NSG1, AR, DHRSX, ZBTB43, HINT1, BRMS1, NDUFV2, GTPBP6, GRINA, PAK2, FAN…	cytoplasm, envelope, organelle envelope, mitochondrial protein-containing complex	negative regulation of cellular component organization, regulation of cellular component organization
12	133	CIAPIN1, SPAG9, SLC30A9, GABARAPL2, PTGER3, CYBA, KARS, LRRC40, CBFB, VPS35, DNAJA2, CFAP20, CSNK2A2, SLC25A3, APLP2, COQ9, AARS, GLG1, ORC6, COMT, H2AFY2, RPL3, EEF1A2, PHKB, NUTF2, NUP93, NFAT5, CYB5B, CMC2, USP10, SLC7A5, TOX3, CLEC11A, YWHAE, CUTA, KDM5B, CCDC92, GRIA2, KIAA1217, CLU, CNOT1, MT2A, GOT2, ATXN10, ASS1, METTL26, COX4I1, EMC8, GSE1, GINS2, FLOT2, NIP7, TERF2, TPT1, BTBD2, MACROD1…	cytosol, cytoplasm, extracellular exosome, extracellular vesicle, extracellular membrane-bounded organelle	detoxification of copper ion, stress response to copper ion, response to zinc ion, detoxification of inorganic compound, stress response to metal ion	Cytosolic translation	Cytosolic translation_Ribosome
13	97	STARD3NL, PHPT1, RPL18, RPS5, DIMT1, RPL6, TNNT1, RPS16, RPS19, RPL18A, RPL19, SLAIN2, NDUFC1, RPL34, RPS12, RPL24, RPS25, LRP11, RPL21, RPL5, CLTA, ATP5F1E, MAD2L1BP, RPL23, ROMO1, COX7C, PNKD, RPL36, CHMP2A, ATP5IF1, PPFIA1, RPS15A, OSTF1, RPS6, RPS24, SERF2, ETFA, RPL13A, RPL11, RPS8, RPS27A, RPL32, RPL37, BTF3, RPL7, RPL7A, RPS3, FAU, TIMM8B, CENPH, RNF20, ATP5MPL, SSU72, RPL8, RPL26, RPL29, …	cytosolic ribosome, ribosomal subunit, ribosome, cytosolic large ribosomal subunit, large ribosomal subunit	cytoplasmic translation, translation, peptide biosynthetic process, amide biosynthetic process, peptide metabolic process	Cytosolic translation	Cytosolic translation_Ribosome	Cytosolic translation_Ribosome_60S subunit, Cytosolic translation_Ribosome_40S subunit, UPS_ubiquitin and UBL proteins_ubiquitin
14	20	LIMA1, SYNE2, BAMBI, TASOR2, KAT2A, DCUN1D4, MRPS27, DHCR24, ID1, SLC35D2, SCRN1, SEC31A, TPM1, ILF2, METTL21A, MEPCE, KIN, ZNF581, SNHG15, PVT1
15	60	CD99, CTNNA1, OFD1, CTPS2, EIF2AK2, PDK3, FUNDC1, RORA, SMC1A, CTTNBP2, PAK3, RRAGB, HUWE1, POLA1, RBBP7, PQBP1, SMS, CDK16, TIMP1, MAGED2, RBM3, CDH6, PODXL2, PARK7, NENF, PRDX4, RAB9A, USP9X, UXT, ELK1, TIMM17B, GNL3L, EIF2S3, MORC4, NOVA1, ATP10D, SH3KBP1, NDUFB11, RETREG1, RPGR, TSR2, DYNLT3, BRWD3, SLC25A6, SYAP1, PHF8, NFATC2IP, MAGED1, MED14, ATP6AP2, AP1S2, FAM104B, PRKX, APOO, UBQLN2, TR…	cytoplasm, intracellular anatomical structure, membrane-bounded organelle, intracellular membrane-bounded organelle, cytosol	positive regulation of cellular process, mitochondrion disassembly, autophagy of mitochondrion, mitochondrion organization, organelle organization	Autophagy-Lysosome Pathway, Mitochondrial proteostasis	Autophagy-Lysosome Pathway_Autophagy substrate selection
16	25	FUCA2, RALBP1, GATB, RPL31, MBNL3, HSPB11, BMPR1A, ZNF706, UQCR11, DUT, TXNDC17, TPGS2, UQCRB, PCOLCE2, UQCRQ, FMC1, COX6C, ARIH1, NDUFS5, GTSF1, RPL38, TYMSOS, FANCA, TMA7, MRPS21	respiratory chain complex, mitochondrial respirasome, respirasome, cytochrome complex, mitochondrial respiratory chain complex III	aerobic electron transport chain, ATP synthesis coupled electron transport, mitochondrial ATP synthesis coupled electron transport, respiratory electron transport chain, mitochondrial electron transport, ubiquinol to cytochrome c
17	217	ARX, TRAPPC6A, SLC38A5, FHL1, AP2S1, WWC3, PLEKHA5, CYFIP2, OAT, OTUD5, GRIPAP1, NUCKS1, ATP1B3, HSD17B10, FBLN1, ITM2A, PAFAH1B3, NDC80, ATRX, CPNE3, ERGIC2, MAVS, TMEM230, IGBP1, DDX24, MRPS33, PSME1, HDAC6, CBX5, TNRC6B, APEX1, AMMECR1, SMARCA1, USP11, SYTL4, BEX4, LONP2, CTCF, CRYM, DECR1, TGFB1, BLVRA, CUEDC2, MMD, CPE, C12orf57, COX6A1, QKI, PRPF4B, CCNG1, H2AFY, TFDP2, BBX, FOXP1, IGFBP2, …	cytoplasm, mitochondrion, catalytic complex, inner mitochondrial membrane protein complex, mitochondrial protein-containing complex	organonitrogen compound metabolic process, oxidative phosphorylation, aerobic respiration, small molecule metabolic process, energy derivation by oxidation of organic compounds
18	64	CYP51A1, MGST1, HSPA5, ME1, PKM, DERL2, MYDGF, NUFIP1, DNAJA1, DNAJB11, HSP90AB1, SCD, SLC39A14, PMP22, CHIC2, MLEC, C12orf49, SELENOK, FXR1, GTF3C2, HDLBP, F3, LGALSL, CANX, SDF2L1, SPCS3, AKAP12, MAP1B, PDGFRA, TES, EPHA7, KCNMB4, ECPAS, PIM1, MTCH1, IDH1, PDPK1, PDIA6, MANF, SURF4, SERPINH1, HYOU1, RBMS1, PDIA4, PPP2R2B, MED8, SLC2A6, SQSTM1, EIF4A1, BROX, PRSS12, SEC11C, HSP90B1, PDIA3, CDK2A…	endoplasmic reticulum protein-containing complex, endoplasmic reticulum, endoplasmic reticulum chaperone complex, endoplasmic reticulum lumen, endomembrane system	response to endoplasmic reticulum stress, protein folding, protein folding in endoplasmic reticulum, cellular response to stress, response to organic substance	ER proteostasis	ER proteostasis_Chaperone, ER proteostasis_Folding enzyme, ER proteostasis_Glycoproteostasis	ER proteostasis_Folding enzyme_Protein disulfide isomerases, ER proteostasis_Chaperone_HSP70 system
19	31	ZFX, PHTF2, ERCC1, PPP1R12A, NSF, BAX, ABLIM1, SQLE, COMMD9, MAPK14, KIAA2013, NDUFB3, IRF2BPL, KHDRBS1, SDF2, DSCC1, RAP1GDS1, FBN2, AOPEP, YTHDF1, ATP5PF, CTBP1, ASRGL1, PEF1, TEX264, OSGIN2, ATF7IP2, RRM1, FASN, COL4A5, TOPORS
20	41	RFC1, AP5M1, HAGH, RNF4, NOTCH3, NCBP3, ACAT1, TOLLIP, TRIOBP, CHD8, ELOB, GGA2, PPP2CB, PRKAR1A, AIP, CLEC2B, DBN1, ENY2, AHNAK, USP15, STON2, PTPRF, PYCR2, ZMAT2, ATP6V1B2, BAG4, TSPAN18, B4GALT5, PMF1, STARD4, SRRM2, GABARAP, RIMS2, PLD6, PTRHD1, ZNF724, ARHGEF12, ZNF121, MTFP1, AC092279.1, DCP1A
21	8	TSPO, TSPAN13, CBL, LSM8, FASTKD1, FAM122B, ATP5F1C, LDOC1
22	105	KIAA0100, EEF1AKNMT, POLR3B, RNH1, ERP44, RABEP1, NSUN2, C12orf4, ATP9A, MRPL43, ZNRD1, MAPK6, EXOC5, BCAP29, RAB21, MEF2C, ATXN7L3, CCDC80, CLSPN, CDC45, SLC25A17, MANBAL, JAG1, NFKBIB, STEAP1B, C1GALT1, RPL28, BLMH, FTSJ3, VAT1, PRPF19, MVK, EIF2B1, KCTD20, CCNC, RAD1, FARSB, RRAGC, CD46, B4GALT2, DHDDS, MED28, TJP2, MRPS14, COPS5, MEA1, SLC25A23, NDUFA5, DOHH, CDC16, PSME3, FAAP24, NXT1, C12or…	cytoplasm, organelle lumen, membrane-enclosed lumen, intracellular organelle lumen, nucleoplasm
23	25	ACTB, GTF3C1, CPXM1, STRN4, TMEM38B, RTN4, TRIM24, GTF3C4, SEC14L1, PPT1, CDCA8, ELP2, TPP2, TUBB2B, KIF2C, HSD17B12, CCDC50, CEBPG, JOSD2, EIF5A2, SPINDOC, GFM1, GATA2, FGFR1OP, AL445524.1	transcription factor TFIIIC complex, RNA polymerase III transcription regulator complex	5S class rRNA transcription by RNA polymerase III, tRNA transcription by RNA polymerase III, tRNA transcription, transcription initiation at RNA polymerase III promoter, homeostatic process
24	10	HOXC8, RRP12, HBQ1, DYNLL1, NME3, GMNN, UBE3A, LPAR3, ATP2A2, SDHD
25	23	LRP6, METTL2A, FBL, TAX1BP1, CLINT1, EEF1B2, NSL1, C19orf25, TMEM39B, ZWINT, SPATS2, SCAF1, MPDU1, ECSIT, SAFB2, YME1L1, POLR2D, SKP2, PPP1R18, CLPB, MYO5B, RAB3B, RBM8A	nuclear body
26	8	RASSF8, TXN, TARS2, TAF1, UTP14A, EXOSC1, COPS9, TALDO1
27	114	BAZ1B, ZNF207, LARS2, ZDHHC6, NCAPH2, FNIP2, TRHDE, DPP8, RAB7A, UBE2T, CARMIL1, ZMPSTE24, SF3B2, FH, ALKBH5, SCFD1, WAC, DDX17, RTCB, TIMM9, DICER1, ZC3H14, CSNK2A1, MOSPD1, MAGT1, LAPTM4B, POP1, TNFRSF10A, TIMM50, LMBR1, FKBP14, WASL, MRPL32, SEC61B, BCCIP, GLRX3, NSD2, RWDD1, GNB4, PANK3, SORBS3, SPOP, SEPTIN7, SLC25A16, ORMDL2, TUBA1B, NCLN, SBDS, MINDY2, REEP5, TRIM28, PPAN, F12, ACLY, SELEN…	intracellular membrane-bounded organelle, membrane-bounded organelle, intracellular organelle, intracellular anatomical structure, cytoplasm	cellular macromolecule metabolic process, ncRNA processing, ncRNA metabolic process		Cytosolic translation_Ribosome biogenesis factor	Cytosolic translation_Ribosome biogenesis factor_pre-60S complex
28	7	DSG2, PON2, VASP, NEK1, SNCA, CHD1, PRDX3		hydrogen peroxide catabolic process
29	30	DBF4, ATP2B1, MARK2, WDR62, DNM2, WBP11, RBM22, PUS7, TNPO2, SPIN1, SLC25A12, PCDH17, ATF4, SLC7A1, KANSL2, TMBIM6, ENSA, GLUD1, INCENP, GART, POGLUT1, CCT3, CCDC186, CPSF2, ING2, RAB6A, BAIAP2, ZBTB38, TLK1, ACACA	postsynaptic density, intracellular component, postsynaptic specialization, intracellular component, nucleoplasm	glutamate biosynthetic process
30	6	HTATSF1, HAGHL, SPNS1, TMEM70, PCYT2, CCNQ
31	8	VMP1, TP53BP1, TM9SF4, COPZ1, DERL1, ARL6IP5, HNRNPH1, ELOVL6	endoplasmic reticulum membrane, endoplasmic reticulum subcompartment, nuclear outer membrane-endoplasmic reticulum membrane network, organelle subcompartment, endoplasmic reticulum
32	10	FAM114A2, ARFGEF1, SAR1A, BRD1, POLR1E, SHROOM3, SKA3, PWWP2A, OIP5-AS1, HIST1H2AH
33	67	TNFRSF12A, IDS, HDAC9, GDI2, PPP2R5A, DHX8, BCS1L, MCAM, FDFT1, SYDE2, VRK1, METTL4, LACTB, LEPROTL1, SNAPC2, DMAC2, GCDH, CCDC6, RAB5C, CDKN1B, ERBIN, KIF20A, RNF7, PCYOX1, KIAA1191, METTL8, CKS2, PRMT1, INO80, KIF1C, GAMT, ACTN4, SNRPA1, YWHAQ, MAP3K7, STAM, SLC2A8, KNL1, TDG, RADX, ADD3, ADM, PPP2R5E, IMPACT, CARNMT1, BUB1B, CDC42SE2, RACGAP1, ATF3, WDFY3, PTPN13, ZDHHC3, UTP15, RPL36AL, ARF6,…	cytoplasm, cytosol, nuclear body, catalytic complex, intracellular anatomical structure	regulation of transcription from RNA polymerase II promoter in response to stress, regulation of DNA-templated transcription in response to stress, small GTPase mediated signal transduction
34	8	SART3, LYRM2, AHCY, ARMC6, HMGXB3, TAF5L, SLC16A3, QARS		histone deubiquitination
35	163	M6PR, ALS2, FKBP4, SAMD4A, SNAPC1, SPDL1, NOP16, NEXMIF, MRPS35, TNPO3, AP3D1, GNAI3, HYAL2, POLR1A, HACD3, MKRN2, BAZ2A, CAD, BCORL1, MECOM, CTTN, MRPL28, FKBP1A, NUBP2, BRPF3, TOMM22, KIAA0586, APMAP, PGRMC1, NDFIP2, ANTKMT, UBE2I, GSPT1, SARS2, ASF1B, LSM5, GATA3, ERLIN1, MINPP1, PPIF, UGDH, NOP2, CHD4, GNPTAB, BVES, MOB4, TMEM9, CNN3, PRRC2C, KLF7, SPCS2, ALG2, PCMT1, UFM1, WBP4, HSPH1, SCPEP…	cytoplasm, membrane-bounded organelle, intracellular anatomical structure, organelle, intracellular organelle	cellular macromolecule metabolic process, organonitrogen compound metabolic process, protein metabolic process, macromolecule methylation, methylation	Cytonuclear proteostasis, ER proteostasis, Nuclear proteostasis
36	7	IDI1, EXOSC8, ATP6V1G1, SRFBP1, ANXA5, CCT2, SRP72
37	172	SLC25A13, COX10, VPS41, CCDC124, MAP4K3, KITLG, MSMO1, DDX20, TAF11, SLC9A3R2, CDK13, FGFR3, SRBD1, FNDC3B, HOXA9, RNF13, TXLNA, PREP, NFX1, TRIP6, RBM41, MLF2, ZFHX4, RGS17, SUPT16H, SEMA6A, CDC23, EFNA2, GNPNAT1, YY1, TPD52L2, SCML2, BFAR, TRIP4, ZDHHC2, UBR5, BBC3, CDC37, GLCCI1, CHCHD3, TFAM, TMEM33, TRIM2, RFX4, PHACTR2, HMGCS1, NNT, SPARC, HMGCR, CERT1, SUB1, PRLR, ATP6V1A, POLE4, IGFBP5, T…	cytoplasm, nucleoplasm, intracellular anatomical structure, intracellular membrane-bounded organelle, nuclear lumen	positive regulation of cellular process, isoprenoid biosynthetic process, organic cyclic compound biosynthetic process, organic substance biosynthetic process, steroid biosynthetic process
38	22	BCLAF1, VCL, TPR, IGF2BP2, VAPA, FAM32A, GLI3, UBE2R2, SRSF4, ETV3, RRAS, ANAPC13, DIAPH1, NHSL1, CTSV, FAM171B, XRCC4, KCTD5, E2F6, GMPPB, FARSA, SMIM13
39	336	RBM5, SLC7A2, CDC27, DHX33, REX1BD, RALA, PAFAH1B1, DNAJC11, ELOA, TACC3, AGPS, PLEKHO1, IFNGR1, TBPL1, ATP6V0A1, ADSS, RAI14, MAP4, MRPS10, VAMP3, KIF1B, ZFR, ATG5, CCAR1, ASPM, ZBTB11, NAV3, ROGDI, SREBF1, HMMR, TIPIN, GTSE1, UNG, SPAG5, DNAJC10, POLD3, GNB1, EPB41L2, DUSP12, ME2, NFE2L1, SEH1L, AURKA, KHSRP, TPX2, RPLP0, TRMT6, GANAB, NAT14, GEMIN2, MFSD11, NUP50, CDC6, HNRNPH3, PATZ1, RBX1, N…	nucleoplasm, membrane-enclosed lumen, organelle lumen, intracellular organelle lumen, nuclear lumen	cell division, mitotic cell cycle process, organelle organization, mitotic cell cycle, mitotic nuclear division	Cytosolic translation, Nuclear proteostasis		Cytosolic translation_Translation elongation_assorted elongation factors
40	108	ELAC2, NUP160, NCKAP1, RRP15, ACTN1, NRDC, OSBPL6, RIF1, PSMC5, PSMD8, TIMM13, SF3A1, MIEF1, PSMB5, HCFC1R1, CBX1, C1QBP, EFTUD2, HSPA8, NUP107, NUP155, TUSC2, CYB561D2, CCDC88A, CCT4, TMED5, ITGB1BP1, SPRYD7, FAM199X, CHCHD5, OPA3, CLN6, E2F8, KRI1, IMMT, RPA1, TIMM17A, NAT10, SPRY2, RABGGTB, AP1AR, C12orf10, BRD4, SERBP1, SMYD2, SLC39A1, LYAR, PRPS1, MFHAS1, HAUS6, SURF2, PPRC1, MMS19, LARP1, Z…	cytoplasm, organellar large ribosomal subunit, mitochondrial large ribosomal subunit, nucleoplasm, organelle envelope	cellular macromolecule metabolic process, mitochondrial gene expression, mitochondrial translation, organelle organization, ncRNA processing	Nuclear proteostasis, Mitochondrial proteostasis	UPS_proteasome and associates	UPS_proteasome and associates_regulatory particle subunit, Nuclear proteostasis_Protein transport_Nuclear pore complex
41	97	SS18L2, SARS, CELF2, SNRNP40, ZC3H15, TRAM1, FUS, XBP1, PHF5A, NOP56, CSPP1, CHRAC1, TIMM44, SLC1A5, GRB10, GARS, SNX8, NPM3, KPNB1, PFN1, CARS, TPI1, HSPA9, TARS, MAPKAPK3, PPM1G, ODC1, PRDX6, CCND2, SET, GIPC1, UBR4, ZCCHC9, RAN, POPDC3, BTBD3, CSNK1G2, NARS, YARS, PSAT1, SYNCRIP, ANP32B, ARHGEF39, TUBB2A, DCUN1D5, GPAT3, DIAPH3, SEC11A, HAX1, CXCL14, CCT6A, PSPH, ANK3, FZD5, TMUB1, ZNF22, DDX2…	cytoplasm, intracellular anatomical structure, membrane-enclosed lumen, organelle lumen, intracellular organelle lumen	organonitrogen compound biosynthetic process, cellular biosynthetic process, organic substance biosynthetic process, translation, regulation of intracellular protein transport	Nuclear proteostasis
42	12	REXO2, RND2, BAG2, PLEKHB2, MRM2, LRRFIP1, ORMDL1, TATDN1, TMEM41B, TMEM99, SUZ12, TMX2	mitochondria-associated endoplasmic reticulum membrane, organelle membrane contact site
43	13	RTRAF, ARPC3, NIT2, SNRPD2, TIMM8A, SRRM1, GSTO1, FEN1, MFF, SNRPE, SIVA1, LAGE3, NDUFA7	pICln-Sm protein complex, catalytic step 2 spliceosome, methylosome, SMN-Sm protein complex, U12-type spliceosomal complex	7-methylguanosine cap hypermethylation
44	124	RPAP3, PTBP1, IPO5, ELOVL1, RDH11, TFRC, ST6GAL1, DDX1, COBLL1, GSK3B, TNPO1, SNX5, HNRNPC, SRPK1, PES1, GRK3, HIF1A, PSMA6, PLTP, MYBL2, ADNP2, TBL1X, KPNA3, AXIN1, NME4, AKAP8, DDX49, ZC3HAV1, EIF3A, GBF1, GTPBP4, RNF167, SLC25A11, DUSP3, ZPR1, NAA25, SLC39A7, RARS, NCL, EPB41L5, RAB29, MESD, HEATR1, ETF1, PDLIM2, SLC35B1, RIOK1, MBD4, COPB1, UBE4B, MRPS25, TIMM10B, FAM104A, RBM17, TMED7, URB2,…	organelle lumen, membrane-enclosed lumen, intracellular organelle lumen, membrane-bounded organelle, intracellular membrane-bounded organelle	cellular macromolecule metabolic process, maturation of LSU-rRNA from tricistronic rRNA transcript (SSU-rRNA, 5.8S rRNA, LSU-rRNA), rRNA metabolic process, maturation of LSU-rRNA, RNA catabolic process	Cytosolic translation, Nuclear proteostasis	Cytosolic translation_Ribosome biogenesis factor	Cytosolic translation_Ribosome biogenesis factor_pre-60S complex
45	11	XPO1, SLC25A1, MRGBP, SLC2A4RG, UBE2D2, FKBP11, DPP9, TPRKB, RHOC, HRAS, MZT1
46	324	LAP3, RECQL, NDUFAB1, IFRD1, ADIPOR2, RPUSD1, PSMB1, WWTR1, GCLM, FAM136A, PSMA4, UNKL, QSER1, ISOC2, DNTTIP2, RHOA, PFN2, BUD23, TRIP13, ENO1, FSCN1, GPC4, UBE2K, KEAP1, GEMIN5, SLC27A5, GSTP1, RAB10, AK6, PIR, PDRG1, NSFL1C, BLVRB, NUDC, KIF4A, LAMB1, TXNL1, LRRFIP2, NUP188, ATP5F1D, CDC34, LGALS1, TXN2, RAB5IF, PRELID3B, PSMA7, C20orf27, FERMT1, RBFA, SLC25A14, UBL4A, UBFD1, DNAJA3, QPRT, PYCA…	cytoplasm, intracellular organelle lumen, organelle lumen, membrane-enclosed lumen, cytosol	ribosome biogenesis, cellular macromolecule metabolic process, rRNA metabolic process, mitochondrial gene expression, rRNA processing	UPS, Mitochondrial proteostasis	UPS_proteasome and associates, Cytosolic translation_Ribosome biogenesis factor	UPS_proteasome and associates_core particle subunit, UPS_proteasome and associates_regulatory particle subunit
47	15	PNKP, PHF23, SIKE1, CCP110, PDAP1, CHORDC1, AMOTL2, GPCPD1, NECTIN2, HSD17B7, FOPNL, LIMD2, ABT1, JMJD1C, FADS3
48	219	CSDE1, AKAP8L, ANLN, PSMC4, ALAS1, VEZT, AIFM2, MCUR1, MRTO4, PITHD1, RIOK2, INTS13, WDR3, SMARCD1, KLF6, PSME4, UFD1, HLTF, FGFR1, XRCC5, BZW1, SRRT, CDV3, RANBP1, SMARCB1, PSMC6, PSMA3, EIF5, PSMC1, NDRG3, E2F1, USP14, PLS3, JPH1, TRMT1, SGTA, BET1, NAMPT, EIF3B, YKT6, LHX2, NUFIP2, UBTF, CCDC47, MRPL27, NCAPG, PPFIBP1, KRT18, GPN3, KRR1, ENO2, DSE, PAK1IP1, SNX3, MSH3, LMNB1, GNPDA1, TCERG1, F…	cytoplasm, nucleoplasm, intracellular anatomical structure, envelope, organelle envelope	ncRNA processing, cellular macromolecule metabolic process, ncRNA metabolic process, organelle organization, ribosome biogenesis	Cytosolic translation, UPS	UPS_proteasome and associates, Cytosolic translation_Ribosome biogenesis factor	UPS_proteasome and associates_regulatory particle subunit
